# Two CENH3 paralogs in the green alga *Chlamydomonas reinhardtii* have a redundantly essential function and associate with ZeppL-LINE1 elements

**DOI:** 10.1101/2025.03.28.645958

**Authors:** Dianyi Liu, Mingyu Wang, Jonathan I. Gent, Peipei Sun, R. Kelly Dawe, James Umen

## Abstract

Centromeres in eukaryotes are defined by the presence of histone H3 variant CENP-A/CENH3. Chlamydomonas encodes two predicted CENH3 paralogs, CENH3.1 and CENH3.2, that have not been previously characterized. We generated peptide antibodies to unique N-terminal epitopes for each of the two predicted Chlamydomonas CENH3 paralogs as well as an antibody against a shared CENH3 epitope. All three CENH3 antibodies recognized proteins of the expected size on immunoblots and had punctuated nuclear immunofluorescence staining patterns. These results are consistent with both paralogs being expressed and localized to centromeres. CRISPR-Cas9 mediated insertional mutagenesis was used to generate predicted null mutations in either *CENH3.1* or *CENH3.2*. Single mutants were viable but *cenh3.1 cenh3.2* double mutants were not recovered, confirming that the function of CENH3 is essential. We sequenced and assembled two chromosome-scale Chlamydomonas genomes from strains CC-400 and UL-1690 (a derivative of CC-1690) with complete centromere sequences for 17/17 and 14/17 chromosomes respectively, enabling us to compare centromere evolution across four isolates with near complete assemblies. These data revealed significant changes across isolates between homologous centromeres including mobility and degeneration of ZeppL-LINE1 (ZeppL) transposons that comprise the major centromere repeat sequence in Chlamydomonas. We used Cleavage Under Targets and Tagmentation (CUT&Tag) to purify and map CENH3-bound genomic sequences and found enrichment of CENH3-binding almost exclusively at predicted centromere regions. An interesting exception was chromosome 2 in UL-1690, which had enrichment at its genetically mapped centromere repeat region as well as a second, distal location, centered around a single recently acquired ZeppL insertion. The CENH3-bound regions of the 17 Chlamydomonas centromeres ranged from 63.5kb (average lower estimate) to 175kb (average upper estimate). The relatively small size of its centromeres suggest that Chlamydomonas may be a useful organism for testing and deploying artificial chromosome technologies.

**Significance statement:** Histone H3 variant CENP-A/CENH3 is a conserved centromere protein in eukaryotes but has not been well-characterized in green algae. Our data establish the function of CENH3 at Chlamydomonas centromeres and identify an unexpected strain-specific neocentromere candidate region in chromosome 2 likely caused by a single ZeppL-LINE1 insertion into a genic region that is distal to the native chromosome 2 centromere.
