## Supplemental Tables for "Two CENH3 paralogs in the green alga *Chlamydomonas reinhardtii* have a redundantly essential function and associate with ZeppL-LINE1 elements"

### Sheet: Table 1
Table 1. Chromosome length, ZeppL-LINE1 region length, and centromere size estimates for UL-1690 HiFi genome assembly.
	Chromosome size	ZeppL-LINE1 size	upper centromere size estimate	lower centromere size estimate
1	8172048	210008	205000	55000
2	8574586	72501	65000	50000
3	9186790	233490	235000	105000
4	4123640	228332	140000	65000
5	3655838	141410	125000	85000
6	8952341	245268	235000	55000
7	6481895	150611	170000	60000
8	4602485	136341	140000	40000
9	6734950	177411	175000	60000
10	6719112	197004	200000	55000
11	5287831	164431	105000	70000
12	9908619	210067	220000	30000
13	5384543	101655	125000	60000
14	4156167	106413	105000	65000
15	6618926	195453	185000	65000
16	7879789	251324	235000	65000
17	6764197	305737	310000	95000

### Sheet: Table S1
Table S1. CRISPR-Cas9-mediated mutagenesis target site sequences and mutant junction sequences.
gRNA in Crispr Cas9 mutagenesis
target gene	label	guide RNA target PAM site	target location
Cre02.g104800	g1	CAGGCTAAGCCCGTAAGTCAAGG	1st exon
	g2	GGCAGCCCAGCGGTCTACGCGGG	2nd exon
	g3	CCGCACCGCTATCGGCCGGGCAC	3rd exon
Cre16.g661450	g5	AGTCGAAGCCAGTGAGTGTGAGG	1st exon
	g6	TCGGCCAGGGCGAAAGGCGCAGG	2nd exon
	g7	CCGGCCTGGAACCGTGGCACTGC	3rd exon
mutant allele	insertion location	sequencing result
cenh3.1-2	chromosome_16:2652496	exon2 of CENH3.1 beta2-tubulin-promoter of AphVIII
		TCGGCCAGGGCGAAAGGTGTAAAACGACGGCCAGTGAATTGTAATACGACT…
cenh3.2-2	chromosome_02:4283910	exon2 of CENH3.2 pKS-AphVIII-Lox vector backbone
		GGCAGCCCAGCGGTCTAGGAAACAGCTATGACCATGATTACGCCAAGCGCG….

### Sheet: Table S2
Table S2. Oligonucleotides used in this study.
assembly of CENH3.1 and CENH3.2 constructs for mutant rescue
template	name	sequence	PCR conditions w/ KOD Hot Start Master Mix	amplicon size (bp)
pHsp70A/RbcS2-cgLuc	CENH3.2g IO OH R2	CCGATCCTGGTTTCTGCAGTCGCTATCAGCCTCGACTGTG	98C 30s, 35 cycles of (98C 15s, 70C 10s, 68C 60s), 72C 5min	2222
	CENH3.2g IO OH F2	TTGTCGTCACCACCAAACCACATGGGCGGGCTGGGCGTAT
pHsp70A/RbcS2-cgLuc	CENH3.1g IO OH R1	TAATGGCCTGGCTCAACAGGCGCTATCAGCCTCGACTGTG		2222
	CENH3.1g IO OH F1	AGGTAGGAGTGGAGAGCAGGCATGGGCGGGCTGGGCGTAT
genomic CC1690 DNA	CENH3.2 comp F2	ACTGCAGAAACCAGGATCGG	98C 30s, 35 cycles of (98C 15s, 68C 10s, 68C 60s), 72C 5min	4689
	CENH3.2 comp R2	TGGTTTGGTGGTGACGACAA
genomic CC1690 DNA	CENH3.1 comp F1	CCTGTTGAGCCAGGCCATTA		4897
	CENH3.1 comp R1	CCTGCTCTCCACTCCTACCT
amplification of wild-type CENH3.1 and CENH3.2 for genotyping
target	name	sequence	PCR conditions w/ recombinant Taq and homemade Taq buffer	amplicon size (bp)
CENH3.2	CENH3.2 F1	CCCGGCTGTCACCTATTGTT	98C 30s, 39 cycles of (98C 10s, 65C 30s, 72C 30s), 72C 5min	569
	CENH3.2 R1	CAGCTCCGTGGATTTCTGGT
CENH3.1	CENH3.1 F1	ACAGTCGAAGCCAGTGAGTG		577
	CENH3.1 R1	CTACCCTCACCAATCGCGAG
CENH3.2 5th exon-3‘UTR	CENH3.2 F2	GCCAAGCGCATCACCATAAG		547
	CENH3.2 R2	GCTGCAAAGTACACGCATCA
sceening for cenh3 mutants in Crispr-Cas9 mediated insertional mutagenesis
target	name	sequence	PCR conditions w/ recombinant Taq and homemade Taq buffer
cenh3.2	CENH3.2 F1	CCCGGCTGTCACCTATTGTT	98C 30s, 39 cycles of (98C 10s, 60C 30s, 72C 30s), 72C 5min.
	Aph8 R	GCATCATCGGTGTTGCATGCAG
	Aph8 F	GTAACGTCAGTTGATGGTACCAG
cenh3.2	CENH3.2 R1	CAGCTCCGTGGATTTCTGGT
	Aph8 R	GCATCATCGGTGTTGCATGCAG
	Aph8 F	GTAACGTCAGTTGATGGTACCAG
cenh3.1	CENH3.1 F1	ACAGTCGAAGCCAGTGAGTG
	Aph8 R	GCATCATCGGTGTTGCATGCAG
	Aph8 F	GTAACGTCAGTTGATGGTACCAG
cenh3.1	CENH3.1 R1	CTACCCTCACCAATCGCGAG
	Aph8 R	GCATCATCGGTGTTGCATGCAG
	Aph8 F	GTAACGTCAGTTGATGGTACCAG
amplification of cenh3.1-2 and cenh3.2-2 for genotyping
target	name	sequence	PCR conditions w/ recombinant Taq and homemade Taq buffer	amplicon size (bp)
cenh3.1-2	CENH3.1 R1	CTACCCTCACCAATCGCGAG	98C 30s, 39 cycles of (98C 10s, 65C 30s, 72C 30s), 72C 5min	530
	Aph8 F	GTAACGTCAGTTGATGGTACCAG
cenh3.2-2	CENH3.2 F1	CCCGGCTGTCACCTATTGTT		451
	Aph8 R	GCATCATCGGTGTTGCATGCAG
detection of Zepp insertion at neo-centromere region of chr2
target	name	sequence	PCR conditions w/ recombinant Taq and homemade Taq buffer	amplicon size (bp) with no Zepp insertion
insertion locus	neoChr2 F2	TGTACCCCCACAGTTGCATC	98C 30s, 39 cycles of (98C 10s, 60C 30s, 72C 60s), 72C 5min	973
	neoChr2 R2	CGGGATACGTGTGTATGGCA

### Sheet: Table S3
Table S3. Gap positions in four Chlamydomonas genome assemblies.
	Chromosome	Gap start	Gap end	Gap size	In centromere?
UL-1690 (this study)	chr_01	5997407	5997506	100
	chr_01	6932438	6942947	10510
	chr_03	6959917	6960016	100	Yes
	chr_03	9126875	9126974	100
	chr_05	1195540	1199200	3661
	chr_07	2548269	2548368	100
	chr_07	4071850	4071949	100
	chr_07	5802594	5802693	100
	chr_08	398025	398124	100
	chr_08	609988	610480	493
	chr_08	2648587	2648686	100	Yes
	chr_08	2688208	2688307	100	Yes
	chr_09	2514854	2516442	1589
	chr_11	3636006	3636105	100
	chr_11	3713638	3718316	4679
	chr_11	3753877	3764543	10667
	chr_11	3790749	3814519	23771
	chr_12	6459444	6474825	15382
	chr_12	6844587	6844686	100	Yes
	chr_13	521729	521828	100
	chr_13	927211	928189	979
	chr_13	1754200	1754299	100
	chr_13	2394235	2396260	2026
	chr_14	3885535	3885634	100
	chr_16	6288862	6288961	100
CC-400 (this study)	chr_01	6907777	6907876	100
	chr_02	3139815	3141661	1847
	chr_02	3692594	3701625	9032
	chr_02	6635793	6635906	114
	chr_02	7544203	7544302	100
	chr_03	3351881	3351980	100
	chr_05	1197110	1198976	1867
	chr_07	2721390	2727265	5876
	chr_07	5801715	5801814	100
	chr_09	3065517	3067438	1922
	chr_11	3701594	3701693	100
	chr_12	6426869	6437417	10549
	chr_12	7514868	7514967	100
	chr_13	926703	927950	1248
	chr_14	3942771	3943417	647
	chr_15	1195775	1195874	100
CC-4532 (phytozome V6.1)	chr_01	974545	975148	604
	chr_01	1132034	1151828	19795	Yes
	chr_01	1233533	1243603	10071	Yes
	chr_01	4763312	4764524	1213
	chr_01	7245087	7245186	100
	chr_02	2649502	2657162	7661	Yes
	chr_02	4594738	4594837	100
	chr_02	8379022	8390796	11775
	chr_03	855690	858204	2515
	chr_03	5905380	5905479	100
	chr_03	6193905	6201319	7415
	chr_03	7075734	7083434	7701	Yes
	chr_03	7107376	7111733	4358	Yes
	chr_03	8396039	8396138	100
	chr_03	9264142	9264241	100
	chr_04	297308	297407	100
	chr_04	812377	834151	21775
	chr_04	1819408	1819507	100
	chr_04	4118423	4118522	100
	chr_05	849554	860230	10677
	chr_05	3221803	3248934	27132
	chr_06	3255156	3255255	100
	chr_06	4440051	4440150	100	Yes
	chr_06	5759478	5772015	12538
	chr_06	6037485	6040106	2622
	chr_06	6224757	6236152	11396
	chr_07	5770812	5781860	11049
	chr_08	2652617	2666480	13864	Yes
	chr_09	1656887	1694678	37792
	chr_09	2286595	2288631	2037
	chr_10	1537607	1537706	100
	chr_10	3675839	3677465	1627	Yes
	chr_10	3717551	3724400	6850	Yes
	chr_11	1217363	1218314	952
	chr_11	2987397	2988500	1104	Yes
	chr_11	3025131	3036253	11123
	chr_12	841559	841658	100
	chr_12	4806608	4807530	923
	chr_12	5529804	5530311	508
	chr_12	5948403	5957787	9385
	chr_12	6408478	6408577	100
	chr_12	6830984	6836138	5155	Yes
	chr_12	8002064	8051816	49753
	chr_13	4362678	4368242	5565	Yes
	chr_14	739740	739839	100
	chr_15	65850	126876	61027
	chr_15	2839746	2839845	100
	chr_15	3527514	3544252	16739	Yes
	chr_15	3866598	4066597	200000
	chr_15	4339899	4366671	26773
	chr_15	4860712	5095299	234588
	chr_15	5129658	5129757	100
	chr_15	5173233	5173332	100
	chr_15	5818877	5818976	100
	chr_15	5859679	5859778	100
	chr_16	2553835	2553934	100
	chr_16	2930428	2939298	8871
	chr_16	5318971	5319070	100
	chr_16	6699191	6699931	741
	chr_16	6812299	6821993	9695
	chr_17	19412	19511	100
	chr_17	698662	705681	7020
	chr_17	6090637	6126961	36325	Yes
CC-1690 (O’Donnell et al. 2020)	chr_04	803196	803245	50
	chr_12	6390452	6390501	50
	chr_13	4384339	4384388	50	Yes
	chr_15	3797460	3797559	100

### Sheet: Table S4
Table S4. Tandem repeats regions in chr11 and chr15 in genome assemblies CC-5816, CC-400, and UL-1690.
CC-5816
chr#	start	end	period	copies	repeat sequence
chr_11	3001216	3868762	184	4670.6	CACCACACACCCCACCTGCCACACCCACCCTTGTGCACTGTTGTTTCACATTTTCATATGTGCATGTTGCCTGACCTATTTGCAATGCAGACACGAGCAGGGAGCCATGTTGCCAGCCCTCACAGTGCCTTCAGTGCCCCTGCACGCCTGGACAAGGCGGGTGGGGGCCCGCCACCCAGCCAT
chr_15	3681109	3815708	218	616.2	AGTGCAGTGCAGGCTGGTAGACATGCCCGCCCCTTGCCTTCCGCCGTTCCTGCCTGCCAACTTGCCCGCACAAGCCCCGCAGGCTCCCCATGCCTTGCACAGACGCACACGAGTGCAGTGCAGGCTGGTAGACATGCCCGCCCCTTGCCTTCCGCCCTTCCTGCCAAATTGCCCGCACAAGCCCCGCAGGCTCCCCATGCCTTGCACAGACGCACACG
chr_15	4010216	4262685	218	1144.6	GGCATGGGGAGCCTGCGGGGCTTGTGCGGGCAAGTTGGCAGGAAGGGCGGAAGGCAAGGGGCGGGCATGTCTACCAGCCTGCACTGCACTCGTGTGCGTCTGTGCAAGGCATGGGGAGCCTGCGGGGCTTGTGCGGGCAAGTTGTCAGGCAGGAAGGGCGGAAGGCAAGGGGCGGGCATGTCTACCAGCCTGCACTGCACTCGTGTGCGTCTGTGCAA
chr_15	4063955	4262685	214	907.1	GGAGCCTGCGGGGCTTGTGCGGGCAGGTTGGCAGGAAGGGCGGAAGGCAAGGGGCGGGCATGTCTACCAGCCTGCACTGCACTCGTGTGCGTCTGTGCAAGGCATGGGGAGCCTGCGGGGCTTGTGCGGGCAATTTGGCAGGAAGGGCGGAAGGCAAGGGGCGGGCATGTCTACCAGCCTGCACTGCACTCGTGTGCGTCTGTGCAAGGCATGG
chr_15	5977639	6196132	176	1242	CGTGGCAAGTGCGGTGAATGTTTGTGCGAGGGTGGAGGGAAAGGGCAACACGGAAACACACAACGTGCCATGCTACCAGCGAGCTTCCGTGGCAGGTGGGGCAAGCTTGTGCGAGGGGGAGGGGAAGGGGCCCCGGCAAACACACAAGGGCGTGGTGCTACCAGCGGGTGGG
chr_15	5978382	6259607	269	1060.7	GGGGGAGGGGACAGGGGCCCCGGCAAACACACAAGGGCGTGGTGCTACCAGCGGGTGTCCGTGGCAAGTGCGGTGAATGTTTGTGCGAGGGTGGAGGGAAAGGGCACCACGGAAACACACAACGTGCCGTGCTACCAGCGGGCTTCCGTGGCAGGTGCGGCTAGCACTCGTATGGGGGAGTAGGGAAGAGGCCCCACGCAAACACACAAGTGCGTGGTGCTACCAGCGGGTTTCCGTGCTGAGTGCGGCAAGCACTGCGCGT
chr_15	5977755	6192712	438	488.8	GGGGAAGGGGAAGGGGCCCCGGACAAACACACAAGGGCGTGGTGCTACCAGCGGGTGTCCGTGGCAAGTGCGGTGAATGTTTGTGCGAGGGTGGAGGGAAAGGGCAACACGGAAACACACAACGTGCCGTGCTACCAGCGAGCTTCCGTGGCAGGTGGGGCTAGCTTGTGGGAAGGGGGAGGGGAAGGGGCCCCGGCAAACACACAAGGGCGTGGTGCTACCAGCGGGTGTCCGTGGCAAGTGCGGTGAATGTTTGTGCGAGGGTGGAGGGAAAGGGGCCACGGAAACACACAACGTGCGTGCTACCAGCGGGTTCCGTGGCAGGTGCGGCTAGAATGTATGGGGGAGTAGGGAAGAGGCCCCACGCAAACACACAAGTGCGTGGTGCTACCAGCGGGT…
CC-400
chr#	start	end	period	copies	repeat sequence
chr_11	3063017	3938443	184	4712.6	CACCACACACCCCACCTGCCACACCCACCCTTGTGCACTGTTGTTTCACATTTTCATATGTGCATGTTGCCTGACCTATTTGCAATGCAGACACGAGCAGGGAGCCATGTTGCCAGCCCTCACAGTGCCTTCAGTGCCCCTGCACGCCTGGACAAGGCGGGTGGGGGCCCGCCACCCAGCCAT
chr_15	3745311	3877418	218	604.7	AGTGCAGTGCAGGCTGGTAGACATGCCCGCCCCTTGCCTTCCGCCGTTCCTGCCTGCCAACTTGCCCGCACAAGCCCCGCAGGCTCCCCATGCCTTGCACAGACGCACACGAGTGCAGTGCAGGCTGGTAGACATGCCCGCCCCTTGCCTTCCGCCCTTCCTGCCAAATTGCCCGCACAAGCCCCGCAGGCTCCCCATGCCTTGCACAGACGCACACG
chr_15	4068364	4320043	218	1140.6	GGCATGGGGAGCCTGCGGGGCTTGTGCGGGCAAGTTGGCAGGAAGGGCGGAAGGCAAGGGGCGGGCATGTCTACCAGCCTGCACTGCACTCGTGTGCGTCTGTGCAAGGCATGGGGAGCCTGCGGGGCTTGTGCGGGCAAGTTGTCAGGCAGGAAGGGCGGAAGGCAAGGGGCGGGCATGTCTACCAGCCTGCACTGCACTCGTGTGCGTCTGTGCAA
chr_15	4122102	4320043	214	903.1	GGAGCCTGCGGGGCTTGTGCGGGCAGGTTGGCAGGAAGGGCGGAAGGCAAGGGGCGGGCATGTCTACCAGCCTGCACTGCACTCGTGTGCGTCTGTGCAAGGCATGGGGAGCCTGCGGGGCTTGTGCGGGCAATTTGGCAGGAAGGGCGGAAGGCAAGGGGCGGGCATGTCTACCAGCCTGCACTGCACTCGTGTGCGTCTGTGCAAGGCATGG
chr_15	5778098	5988819	176	1198	CGTGGCAAGTGCGGTGAATGTTTGTGCGAGGGTGGAGGGAAAGGGCAACACGGAAACACACAACGTGCCATGCTACCAGCGAGCTTCCGTGGCAGGTGGGGCAAGCTTGTGCGAGGGGGAGGGGAAGGGGCCCCGGCAAACACACAAGGGCGTGGTGCTACCAGCGGGTGGG
chr_15	5778841	6067245	269	1088	GGGGGAGGGGACAGGGGCCCCGGCAAACACACAAGGGCGTGGTGCTACCAGCGGGTGTCCGTGGCAAGTGCGGTGAATGTTTGTGCGAGGGTGGAGGGAAAGGGCACCACGGAAACACACAACGTGCCGTGCTACCAGCGGGCTTCCGTGGCAGGTGCGGCTAGCACTCGTATGGGGGAGTAGGGAAGAGGCCCCACGCAAACACACAAGTGCGTGGTGCTACCAGCGGGTTTCCGTGCTGAGTGCGGCAAGCACTGCGCGT
chr_15	5785489	5999333	438	486	GGGGAAGGGGAAGGGGCCCCGGACAAACACACAAGGGCGTGGTGCTACCAGCGGGTGGGCGTGGCAAGTGCGGTGAATGTTTGTGCGAGGGTGGAGGGAAAGGGCAACACGGAAACACACAACGTGCCATGCTACCAGCGAGCTTCCGTGGCAGGTGCGGCTAGCACTCGTATGGGGGAGTAGGGAAGAGGCCCCACGCAAACACACAAGTGCGTGGTGCTACCAGCGGGTTTCCGTGCAAGTGCGGCAAGCTTTGTGCGAGGGGGAGGGGAAGGGGCCCCGGCAAACACACAAGGCGTGGTGCTACCAGCGGGTTCCGTGGCAAGTGCGGTGAATGTTTGTGCGAGGGTGGAGGGAAAGGGCAACACGGAAACACACAACGTGCCGTGCTACCAGCGA…
UL-1690
chr#	start	end	period	copies	repeat sequence
chr_11	2992850	3670484	184	3648.5	CACCACACACCCCACCTGCCACACCCACCCTTGTGCACTGTTGTTTCACATTTTCATATGTGCATGTTGCCTGACCTATTTGCAATGCAGACACGAGCAGGGAGCCATGTTGCCAGCCCTCACAGTGCCTTCAGTGCCCCTGCACGCCTGGACAAGGCGGGTGGGGGCCCGCCACCCAGCCAT
chr_15	3635497	3767607	107	1210.4	AGTGCAGTGCAGGCTGGTAGACATGCCCGCCCCTTGCCTTCCGCCCTTCCTGCCTGACAACTTGCCCGCACAAGCCCCGCAGGCTCCCCATGCCTTGCACAGACGCACACG
chr_15	3957011	4209584	218	1145.1	GGCATGGGGAGCCTGCGGGGCTTGTGCGGGCAAGTTGGCAGGAAGGGCGGAAGGCAAGGGGCGGGCATGTCTACCAGCCTGCACTGCACTCGTGTGCGTCTGTGCAAGGCATGGGGAGCCTGCGGGGCTTGTGCGGGCAAGTTGTAGGCAGGAAGGGCGGAAGGCAAGGGGCGGGCATGTCTACCAGCCTGCACTGCACTCGTGTGCGTCTGTGCAA
chr_15	4010526	4209584	214	908.1	GGAGCCTGCGGGGCTTGTGCGGGCAGGTTGGCAGGAAGGGCGGAAGGCAAGGGGCGGGCATGTCTACCAGCCTGCACTGCACTCGTGTGCGTCTGTGCAAGGCATGGGGAGCCTGCGGGGCTTGTGCGGGCAATTTGGCAGGAAGGGCGGAAGGCAAGGGGCGGGCATGTCTACCAGCCTGCACTGCACTCGTGTGCGTCTGTGCAAGGCATGG
chr_15	4066599	4209584	107	1311.4	GTCTGTGCAAGGCATTGGGAGCCTGCGGGGCTTGTGCGGGCAAGTTGGCAGGAAGGGCGGAAGGCAAGGGGCGGGCATGTCTACCAGCCTGCACTGCACTCGTGTGC
chr_15	5660248	5881891	176	1260	CGTGGCAAGTGCGGTGAATGTTTGTGCGAGGGTGGAGGGAAAGGGCAACACGGAAACACACAACGTGCCATGCTACCAGCGAGCTTCCGTGGCAGGTGGGGCAAGCTTGTGCGAGGGGGAGGGGAAGGGGCCCCGGCAAACACACAAGGGCGTGGTGCTACCAGCGGGTGGG
chr_15	5660991	5951497	262	1096	GGGGGAGGGGACAGGGGCCCCGGCAAACACACAAGGGCGTGGTGCTACCAGCGGGTGTCCGTGGCAAGTGCGGTGAATGTTTGTGCGAGGGTGGAGGGAAAGGGCACCACGGAAACACACAACGTGCCGTGCTACCAGCGGGCTTCCGTGGCAGGTGCGGCTAGCACTCGTATGGGGGAGTAGGGAAGAGGCCCCACGCAAACACACAAGTGCGTGGTGCTACCAGCGGGTTTCCGTGCTGAGTGCGGCAAGCACTGCGCGT
CC-4532
chr#	start	end	period	copies	repeat sequence
contig27	23924	72308	184	260.8	CACCACACACCCCACCTGCCACACCCACCCTTGTGCACTGTTGTTTCACATTTTCATATGTGCATGTTGCCTGACCTATTTGCAATGCAGACACGAGCAGGGAGCCATGTTGCCAGCCCTCACAGTGCCTTCAGTGCCCCTGCACGCCTGGACAAGGCGGGTGGGGTCCACACCGCCCAGCCAT

### Sheet: Table S5
Table S5. Coordinates of centromere locations and ZeppL-LINE1 regions in UL-1690 HiFi genome.
Chr	Upper centromere size estimate				Lower centromere size estimate				ZeppL-LINE1 enriched region
	Start	End	Size	ZeppL proportion	Start	End	Size	ZeppL proportion	Start	End	Size	ZeppL proportion
1	1080000	1285000	205000	0.771722	1120000	1175000	55000	0.944436	1081392	1291400	210008	0.7749
2	2555000	2620000	65000	0.7942	2570000	2620000	50000	0.8363	2543986	2616487	72501	0.8099
2°	8430000	8460000	30000	0.2778	8425000	8460000	35000	0.2381	8441143	8449477	8334	1
3	6835000	7070000	235000	0.670979	6925000	7030000	105000	0.86459	6834503	7067993	233490	0.6774
4	1020000	1160000	140000	0.717679	1020000	1085000	65000	0.869169	930253	1158585	228332	0.5043
5	1610000	1735000	125000	0.750592	1645000	1730000	85000	0.7854	1612334	1753744	141410	0.6819
6	4460000	4695000	235000	0.590736	4515000	4570000	55000	0.985909	4454350	4699618	245268	0.5786
7	3030000	3200000	170000	0.421318	3070000	3130000	60000	0.77365	3046597	3197208	150611	0.4695
8	2680000	2820000	140000	0.619271	2710000	2750000	40000	0.91745	2684142	2820483	136341	0.6357
9	4055000	4230000	175000	0.606514	4125000	4185000	60000	0.814617	4053655	4231066	177411	0.6094
10	3575000	3775000	200000	0.62595	3630000	3685000	55000	0.979836	3575164	3772168	197004	0.6355
11	2890000	2995000	105000	0.848943	2925000	2995000	70000	0.941986	2828419	2992850	164431	0.5873
12	6770000	6990000	220000	0.662668	6830000	6860000	30000	0.9673	6751345	6961412	210067	0.7116
13	4240000	4365000	125000	0.589928	4305000	4365000	60000	0.94665	4264067	4365722	101655	0.7293
14	2120000	2225000	105000	0.820619	2160000	2225000	65000	0.936031	2117512	2223925	106413	0.8293
15	3195000	3380000	185000	0.7514	3285000	3350000	65000	0.889262	3196546	3391999	195453	0.7296
16	3245000	3480000	235000	0.640983	3270000	3335000	65000	0.493708	3245374	3496698	251324	0.6127
17	5860000	6170000	310000	0.523961	5860000	5955000	95000	0.769221	5864006	6169743	305737	0.5113

### Sheet: Table S6
Table S6. Coordinates of ZeppL-LINE1 enriched region in UL-1690, CC-400, CC-5816, and CC-4532 assemblies.
Chr	UL-1690 ZeppL-LINE1 enriched region			CC-400 ZeppL-LINE1 enriched region			CC-5816 ZeppL-LINE1 enriched region			CC-4532 ZeppL-LINE1 enriched region
	Start	End	Size	Start	End	Size	Start	End	Size	Start	End	Size
1	1081392	1291400	210008	1081501	1274156	192655	1102800	1304962	202162	1105805	1302814	197009
2	2543986	2616487	72501	2578325	2651318	72993	2536872	2611333	74461	2592199	2676089	83890
3	6834503	7067993	233490	6869968	7093378	223410	6856369	7079648	223279	6947660	7186166	238506
4	930253	1158585	228332	935769	1163186	227417	943988	1177387	233399	834192	1058871	224679
5	1612334	1753744	141410	1599195	1735999	136804	1587704	1723356	135652	1596526	1735343	138817
6	4454350	4699618	245268	4475668	4722673	247005	4428393	4672319	243926	4356488	4621047	264559
7	3046597	3197208	150611	3019920	3172649	152729	3019629	3172162	152533	3031873	3197601	165728
8	2684142	2820483	136341	2662330	2774336	112006	2605632	2717414	111782	2634122	2746592	112470
9	4053655	4231066	177411	4274501	4447365	172864	4194782	4368649	173867	4194501	4370536	176035
10	3575164	3772168	197004	3569609	3778880	209271	3577021	3767564	190543	3582600	3786370	203770
11	2828419	2992850	164431	2899908	3063017	163109	2836770	3001216	164446	2868339	3025130	156791
12	6751345	6961412	210067	6728873	6936176	207303	6745032	6952331	207299	6713664	6920965	207301
13	4264067	4365722	101655	4302529	4404419	101890	4289378	4391034	101656	4319099	4362677	43578
14	2117512	2223925	106413	2169343	2287668	118325	2117525	2223938	106413	2182624	2290615	107991
15	3196546	3391999	195453	3343184	3501191	158007	3242113	3437576	195463	3414858	3623153	208295
16	3245374	3496698	251324	3274348	3525881	251533	3268400	3519716	251316	3328375	3581332	252957
17	5864006	6169743	305737	5985126	6291600	306474	5968550	6263124	294574	6033081	6345138	312057

### Sheet: Table S7
Table S7. Coordinates and percentage identity of partially decayed ZeppL-LINE1 elements to the corresponding full length ZeppL elements in CC-5816.
Chr#	reference strain	full ZeppL coordinates	full ZeppL size (bp)	strain w/ decayed ZeppL	decayed ZeppL coordinates	decayed ZeppL size (bp)	Identity% calculated by Geneious Prime
Chr1:	CC-5816	1218566-1227750	9185	CC-400	1190152-1196948	6797	0.99985
Chr6:	CC-5816	4516389-4525475	9087	CC-400	4551048-4557673	6626	1
Chr9:	CC-5816	4307127-4316264	9138	UL-1690	4167491-4173496	6006	0.99949
Chr9:	CC-5816	4307127-4316264	9138	CC-400	4389091-4394981	5891	0.99983
